## Appendix S4: ODMAP protocol report on modeling methods for "Including imprecisely georeferenced specimens improves accuracy of species distribution models and estimates of niche breadth"

section	subsection	element	Value
Overview	Authorship	Study title	Including imprecisely georeferenced specimens improves accuracy of species distribution models and estimates of niche breadth
Overview	Authorship	Author names	[redacted for double-blind peer review]
Overview	Authorship	Contact	[redacted for double-blind peer review]
Overview	Authorship	Study link	NA
Overview	Model objective	Model objective	Forecast and transfer
Overview	Model objective	Target output	Suitable vs. unsuitable conditions
Overview	Focal Taxon	Focal Taxon	44 North American species in the genus Asclepias (Apocynaceae)
Overview	Location	Location	North America (Canada, USA, Mexico)
Overview	Scale of Analysis	Spatial extent	-179.1506, 179.7734, 14.53292, 83.11042 (xmin, xmax, ymin, ymax)
Overview	Scale of Analysis	Spatial resolution	10 arcmin
Overview	Scale of Analysis	Temporal extent	1970-2000 and 2061-2080
Overview	Scale of Analysis	Temporal resolution	30 yr or 20 yr
Overview	Scale of Analysis	Boundary	natural; political
Overview	Biodiversity data	Observation type	field survey; citizen science
Overview	Biodiversity data	Response data type	presence-only
Overview	Predictors	Predictor types	climatic
Overview	Hypotheses	Hypotheses	Including imprecisely-located specimens increases area of present-day and future climatically suitable habitat
Overview	Assumptions	Model assumptions	Each species is currently in climatic equilibrium with its environment; detectability is constant across each species' range. Mean climatic values across given periods reflect conditions determining each species' distribution.
Overview	Algorithms	Modelling techniques	maxent
Overview	Algorithms	Model complexity	We tuned most Maxent models using AICc across a range of values of the master regularization parameter (0.5, 1, 2, 3, 4, 5, 7.5, 10). A few AICc-tuned models yielded only intercept-only models, so we hand-tuned these starting at the highest value for the regularization parameter, then decreased the value until a model that had climatic terms was generated.
Overview	Algorithms	Model averaging	N/A
Overview	Workflow	Model workflow	Please see Appendix 3.
Overview	Software	Software	R 3.6.2; dismo 1.3-3; raster 2.5-8; geosphere 1.5-10; enmSdm 0.5.3.5
Overview	Software	Code availability	[redacted for double-blind peer review]
Overview	Software	Data availability	GBIF doi: 10.15468/dl.uddn6o
Data	Biodiversity data	Taxon names	Asclepias
Data	Biodiversity data	Taxonomic reference system	GBIF Backbone
Data	Biodiversity data	Ecological level	species
Data	Biodiversity data	Data sources	GBIF doi: 10.15468/dl.uddn6o (accessed Nov 18, 2019)
Data	Biodiversity data	Sampling design	N/A
Data	Biodiversity data	Sample size	Please see Table S2.1
Data	Biodiversity data	Clipping	Canada, USA (minus Hawaii), Mexico
Data	Biodiversity data	Scaling	N/A
Data	Biodiversity data	Cleaning	Please see Appendix 3.
Data	Biodiversity data	Absence data	N/A
Data	Biodiversity data	Background data	Background sites were drawn from an area delineated by either a 300-km buffer around 1) occurrences or 2) a minimum convex polygon around occurrences.
Data	Biodiversity data	Errors and biases
Data	Data partitioning	Training data
Data	Data partitioning	Validation data
Data	Data partitioning	Test data
Data	Predictor variables	Predictor variables	First 3 axes of a PCA on all 19 BIOCLIM variables
Data	Predictor variables	Data sources	WorldClim v. 2.1 (www.worldclim.org)
Data	Predictor variables	Spatial extent	-179.1506, 179.7734, 14.53292, 83.11042 (xmin, xmax, ymin, ymax)
Data	Predictor variables	Spatial resolution	10 arcmin
Data	Predictor variables	Coordinate reference system	WGS84
Data	Predictor variables	Temporal extent	1970-2000
Data	Predictor variables	Temporal resolution	30 yr
Data	Predictor variables	Data processing	N/A
Data	Predictor variables	Errors and biases	N/A
Data	Predictor variables	Dimension reduction	A principal components analysis was applied to environmental values in 10-arcmin raster cells covering coterminous North America (Canada, USA, and Mexico, minus Hawaii).
Data	Transfer data	Data sources	WorldClim v. 2.1 (www.worldclim.org)
Data	Transfer data	Spatial extent	-179.1506, 179.7734, 14.53292, 83.11042 (xmin, xmax, ymin, ymax)
Data	Transfer data	Spatial resolution	10 arcmin
Data	Transfer data	Temporal extent	2071-2080
Data	Transfer data	Temporal resolution	20 yr
Data	Transfer data	Models and scenarios	Mean of ensemble across 5 earth system model outputs: BCC-CSM2-MR, CNRM-ESM2-1, CanESM5, IPSL-CM6A-LR, MIROC-ES2L
Data	Transfer data	Data processing	N/A
Data	Transfer data	Quantification of Novelty
Model	Variable pre-selection	Variable pre-selection
Model	Multicollinearity	Multicollinearity	We used uncorrelated PCA axes as predictors
Model	Model settings	Model settings (fitting)	maxent: featureSet (lpq), featureRule (defaults), regularizationMultiplierSet (0.5, 1, 2, 3, 4, 5, 7.5, 10), regularizationRule (values that minimized AICc), convergenceThresholdSet (default), samplingBiasRule (default), samplingBiasNotes (N/A), targetGroupSampleSize (N/A), offsetSet (N/A), offsetRule (N/A), expertMapProbSet (N/A), expertMapProbRule (cloglog), expertMapRateSet (N/A), expertMapRat…
Model	Model settings	Model settings (extrapolation)	Extend curves (no clamping)
Model	Model estimates	Coefficients
Model	Model estimates	Parameter uncertainty
Model	Model estimates	Variable importance
Model	Model selection - model averaging - ensembles	Model selection
Model	Model selection - model averaging - ensembles	Model averaging
Model	Model selection - model averaging - ensembles	Model ensembles
Model	Analysis and Correction of non-independence	Spatial autocorrelation
Model	Analysis and Correction of non-independence	Temporal autocorrelation
Model	Analysis and Correction of non-independence	Nested data
Model	Threshold selection	Threshold selection	90% training specificity
Assessment	Performance statistics	Performance on training data
Assessment	Performance statistics	Performance on validation data
Assessment	Performance statistics	Performance on test data
Assessment	Plausibility check	Response shapes
Assessment	Plausibility check	Expert judgement
Prediction	Prediction output	Prediction unit
Prediction	Prediction output	Post-processing	Clipping to minimum convex polygon around precise or precise plus imprecise records
Prediction	Uncertainty quantification	Algorithmic uncertainty
Prediction	Uncertainty quantification	Input data uncertainty	Precise versus precise plus imprecisely-geolocated records
Prediction	Uncertainty quantification	Parameter uncertainty
Prediction	Uncertainty quantification	Scenario uncertainty
Prediction	Uncertainty quantification	Novel environments
